# Identification and expression analysis of Shaker K^+^ channel genes in millet *(Setaria italica)* under abiotic stresses

**DOI:** 10.1101/2021.09.30.462669

**Authors:** Ben Zhang, Hui Wang, Yue Guo, Xiaoxia Wang, Mengtao Lv, Pu Yang, Lizhen Zhang

## Abstract

Potassium (K+) is one of the essential nutrients for plant, which is involved in plant growth and development and abiotic stress tolerance. The absorption and transport of K^+^ depends on Shaker K+ channels. Foxtail millet is a Poaceae crop with strong drought stress-tolerant. In this study, we identified ten Shaker K^+^ channel genes in foxtail millet. Phylogenetic analysis, prediction of conserved motif, and gene structure analysis classified these genes into five groups. The transcription level of these genes under different abiotic stress treatments (cold, heat, NaCl, PEG) and ABA treatment were analyzed by quantitative real-time PCR. Each gene displayed its own regulation pattern under different treatments, suggests these channels play important role in plant adaptation to different environment conditions.
