## Supplement table 2 for "Identification and expression analysis of Shaker K^+^ channel genes in millet *(Setaria italica)* under abiotic stresses": Supplement Table 2.xlsx

### Sheet: Sheet1
Supplement Table 2. Characteristics of the promoter region of Shaker K+ channel genes from millet
Cis-acting elements	Position of cis-acting elements [(+) & (-) indicates the strand orientation]
	Seita.5G323200(SiKAT1)	Seita.5G148000(SiKAT2)	Seita.1G020100(SiKAT3)	Seita.5G244400(AKT1)	Seita.2G049100(SiAKT2)	Seita.3G233000(SiAKT2/3)	Seita.5G298000(SiKC1a)	Seita.1G210600(SiKC1b)	Seita.7G111600(SiGORK)	Seita.4G110300(SiSKOR)
3-AF1 binding site
AAGAA-motif	366(+)	1328(-) 1880(-)	983(-) 1393(+) 1719(+)				1081(+)	876(-) 1715(-) 1976(-)	62(-)	269(-)
AAAC-motif				246(-)
A-box	1374(-)			84(-)						1801(+) 1806(+) 1811(+)
AC-I						1946(+)
AC-II					410(-)
AE-box		1803(+)
ABRE	909(-) 909(+) 397(-) 462(-) 464(+) 465(+) 910(+) 1388(+) 1394(-) 1395(-) 1396(+) 1655(+)		96(-) 268(+) 276(+) 475(-) 475(+) 720(+) 1619(-) 1620(+)	628(-) 1265(+) 1385(+) 1447(-) 1448(+) 1522(-) 1523(+)		537(+) 538(+) 1410(+) 1413(+) 1412(+) 1412(-) 1668(-) 1690(-) 1691(-) 1692(+) 1909(+) 1909(-)	159(-) 1012(+)	1163(+) 1222(+) 1767(+) 1963(+) 1963(-) 1964(+)
ACE						818(+)			1427(+)
ARE		104(+) 1766(+)	410(+)	1285(-)		171(-) 1227(-)		599(-) 916(+) 1094(+) 1423(+)	370(-) 879(+) 1308(-)	49(-) 265(-) 1216(-) 1726(-)
as-1	28(+) 595(-) 1257(+)	70(-) 785(+)	682(-) 718(+)	754(-) 1204(-) 1279(+) 1325(-) 1743(-) 1902(-)	773(-) 1283(-)	841(+) 1354(+)	1324(-)		1970(+) 1977(+)	80(-)
AT-rich sequence
AT1-motif						1804(+)
AT~TATA-box				22(+) 415(-)	916(+) 1047(-) 1387(-) 1389(-) 1391(-) 1393(-)	281(-) 283(+) 1045(-)		777(+)		1200(-) 1202(-)
ATC-motif	376(-)					1031(+)	315(-)	1064(+)
ATCT-motif		1221(+)			1496(+)					1022(+)
AP-1			1671(-)
AuxRR-core					525(+)	1653(-)		530(-)
Box II -like sequence		1949(-)
Box 4					721(+)	1786(-)				1080(-)
Box III
Box 4
box S						361(-)	720(-)
CAAT-box	36(-) 54(-) 275(+) 515(+) 526(-) 615(-) 622(-) 677(+) 691(-) 769(-) 774(-) 832(-) 872(-) 957(+) 1029(+) 1030(+) 1066(+) 1071(+) 1105(+) 1131(-) 1409(+) 1411(-) 1558(+) 1559(+) 1579(-) 1604(+) 1713(+) 1730(+) 1775(+) 1780(+)	19(-) 84(+) 215(+) 229(+) 280(-) 299(+) 315(-) 518(+) 593(+) 594(+) 640(-) 666(+) 716(+) 717(+) 807(+) 841(+) 982(+) 1042(-) 1115(+) 1122(+) 1123(+) 1138(-) 1142(+) 1196(+) 1199(-) 1220(+) 1399(+) 1407(-) 1542(-) 1557(-) 1601(+) 1676(-) 1686(+) 1795(-) 1848(+) 1978(-)	57(+) 118(-) 131(+) 138(+) 208(+) 394(+) 547(+) 716(-) 777(-) 779(-) 849(-) 860(-) 912(+) 960(+) 963(-) 1083(+) 1114(+) 1218(+) 1274(+) 1446(-) 1465(+) 1466(+) 1577(-) 1651(+) 1653(-) 1657(+) 1744(-) 1916(+)	79(-) 110(+) 128(-) 137(+) 142(+) 161(-) 254(-) 283(-) 304(-) 324(-) 677(-) 705(-) 785(+) 800(-) 1018(+) 1019(+) 1066(+) 1189(+) 1226(-) 1304(+) 1440(-) 1554(+) 1558(+) 1667(-) 1681(-)	86(-) 92(+) 93(+) 105(+) 155(+) 210(-) 224(-) 248(+) 258(+) 259(+) 348(-) 391(+) 396(-) 486(-) 490(-) 580(-) 591(+) 725(-) 776(+) 823(+) 887(+) 976(-) 987(+) 1088(-) 1131(-) 1146(-) 1290(+) 1309(-) 1322(+) 1333(+) 1334(+) 1443(-) 1468(+) 1482(-) 1514(-) 1525(-) 1611(+) 1616(-) 1747(+) 1774(+) 1775(+)	73(-) 85(+) 88(-) 349(+) 547(+) 664(-) 1009(+) 1010(+) 1012(-) 1037(+) 1038(+) 1040(-) 1177(+) 1196(-) 1423(+) 1504(-) 1555(+) 1559(+) 1744(-) 1751(-) 1803(+) 1987(+)	15(-) 60(+) 81(+) 147(-) 154(-) 197(+) 218(+) 264(+) 303(-) 410(+) 412(-) 467(-) 500(+) 509(+) 618(+) 711(+) 742(+) 743(+) 755(+) 784(-) 850(+) 953(-) 985(+) 1190(+) 1208(+) 1232(-) 1257(+) 1355(-) 1710(+) 1711(+) 1716(-) 1727(+) 1795(-) 1833(-) 1857(+)	10(+) 17(+) 18(+) 102(-) 168(+) 345(+) 372(+) 395(-) 467(-) 851(+) 853(-) 901(-) 906(+) 921(-) 1002(+) 1084(+) 1174(-) 1547(+) 1548(+) 1784(+) 1905(+)	38(+) 39(+) 74(-) 139(-) 229(-) 235(-) 306(-) 434(+) 435(+) 437(-) 450(-) 525(-) 606(-) 639(+) 676(+) 677(+) 702(+) 741(+) 772(-) 814(+) 835(-) 902(-) 954(-) 1247(+) 1290(+) 1293(-) 1295(+) 1316(-) 1342(-) 1419(+) 1570(-) 1600(+) 1629(-) 1633(+) 1899(-)	9(+) 10(+) 30(-) 88(+) 89(+) 99(+) 100(+) 162(-) 217(+) 245(+) 263(-) 289(-) 319(-) 346(-) 395(+) 408(-) 434(+) 450(+) 487(+) 502(+) 562(+) 564(-) 577(+) 612(-) 701(-) 734(+) 837(+) 855(-) 938(-) 987(+) 988(+) 1007(+) 1008(-) 1010(-) 1020(+) 1042(+) 1165(+) 1166(+) 1172(-) 1283(+) 1285(-) 1406(+) 1517(+) 1536(-) 1592(+) 1638(-) 1674(-) 1694(+)
CARE	65(-) 1744(+)			1992(+)					980(+)
CAG-motif
CAT-box		1680(+)	785(-) 1169(+) 1667(+) 1806(+)	1725(+)	1794(-) 1844(+)			1597(-) 1848(-)		629(-)
CCAAT-box	1533(-)		311(+) 1510(+)				360(+) 1777(-)		1152(+)
CCGTCC motif	1374(-)			84(-)						1801(+) 1806(+) 1811(+)
CCGTCC-box	1374(-)			84(-)						1801(+) 1806(+) 1811(+)
CGTCA-motif	28(-) 595(+) 1257(-)	70(+) 785(-)	682(+) 718(-)	754(+) 1204(+) 1279(-) 1325(+) 1743(+) 1902(+)	773(+) 1283(+)	841(-) 1354(-)	1324(+)		1970(-) 1977(-)	80(+)
circadian							390(-)
chs-CMA1a
CTAG-motif			1143(+)							1287(-)
dOCT					1602(+)	1734(+)
DRE core	862(+)		185(+) 272(+) 359(+)	1924(+)				1473(-)
E2Fb
ERE			1188(-)	656(+) 671(-)	896(-) 1360(+)				1789(-)	24(-)
F-box
Gap-box
GARE-motif			1350(-)					230(+) 417(-)	1186(+)
GATA-motif			1882(+)		1184(+) 1197(-)				409(-)	106(+) 579(-)
GA-motif						498(+)
G-box	397(+) 464(+) 668(+) 1387(-) 1395(-) 1654(-) 464(+) 909(+) 1393(+) 1395(-)		96(+) 267(-) 275(-) 437(-) 475(-) 719(-) 1619(-)	628(+) 1264(-) 1384(-) 1447(-) 1522(-)		537(+) 1412(+) 1668(+) 1689(-) 1691(-) 1909(-)	159(+)	1162(-) 1221(-) 1766(-) 1963(+)
GC-motif	565(-) 1923(+)		314(-) 482(-)		1862(-)	1629(-) 1658(+)	117(-) 1990(-)	1506(-) 1876(+)
GCN4_motif					1506(-)				887(+)
GRA								485(-)
GT1-motif			1480(-) 1514(+)		227(+) 1264(-)	416(-) 417(-)	125(+)		333(-) 841(+)
GTGGC-motif
I-box			1360(+)			500(+)			32(+)
LAMP-element
LTR		435(+) 1054(-)		1650(+)	6(+)				626(+)
L-box
H-box
MBS		470(-)	817(+) 1126(+)				807(-)		1298(+) 1657(+)	1492(+)
HD-Zip 1							1711(-)
JERE
MSA-like	1244(+)
MRE	554(+)									1060(+)
MYB-like sequence				1669(-)	226(-) 1265(+)	418(+)	1446(+)	572(-)	334(+)
MYB	331(+) 1076(+) 1466(-)	470(-) 569(-) 1366(+) 1926(+)	30(+) 311(-) 817(+) 1126(+) 1129(-) 1302(+) 1350(+) 1510(-)	1669(-)	226(-) 456(-) 735(+) 1265(+) 1961(-)	418(+) 780(+) 1441(+)	360(-) 807(-) 870(+) 1446(+) 1777(+)	231(-) 572(-) 1051(+)	334(+) 1152(-) 1187(-) 1298(+) 1301(-) 1314(-) 1657(+)	321(-) 422(-) 535(-) 637(-) 1232(-) 1296(-) 1492(+)
MYC	598(-) 670(-) 690(-) 1085(-) 1713(-) 1887(-) 1897(-)	84(-) 817(+) 841(-) 898(+) 1190(-)	138(-) 334(+) 1651(-) 1778(-) 1788(-) 1829(-)	212(-) 303(+) 937(-) 1354(+)	105(-) 968(+) 1087(+)	510(-) 925(-) 1038(-) 1503(+)	264(-) 1354(+) 1739(+)	372(-) 851(+) 920(+) 952(-) 1084(-)	234(+) 435(+) 834(+) 1352(+) 1552(+) 1991(+)	487(-) 881(-) 981(-)
O2-site		234(-) 425(+)	519(-) 522(-) 1807(-)	597(-) 751(-) 829(-)			68(+) 1298(-)	32(+)	911(-) 1803(-) 1963(+)
OCT
P-box		340(-) 491(-)			117(+) 746(-) 1738(+)			95(+)	116(-) 1119(+) 1498(-)
RY-element			947(+) 1780(-)
plant_AP-2-like							1177(+)
Sp1				1775(-) 1785(-) 1854(-)	1902(+)	767(-)	1919(-)	485(+) 1879(-)
STRE	181(+) 451(+) 1055(-) 1203(-) 1720(-) 1969(-)	1299(-) 1589(-)	1016(+)	316(+) 1876(+)	115(-) 409(+)	1702(+) 1857(-)	731(-) 1956(+)	483(+) 1168(-)		278(+) 1789(-) 1911(-)
re2f-1
TATA
TATA-box	308(-) 309(-) 310(-) 311(-) 312(+) 419(-) 420(+) 606(+) 607(+) 608(+) 750(+) 965(+) 966(+) 1035(+) 1036(-) 1437(-) 1513(-) 1943(-)	49(+) 56(-) 57(-) 58(-) 59(-) 60(+) 608(-) 609(+) 636(+) 637(+) 1020(+) 1022(-) 1145(-) 1401(+) 1402(-) 1550(-) 1551(-) 1552(-) 1553(-) 1554(-) 1625(+) 1626(-) 1627(-) 1667(+) 1668(-) 1669(-) 1843(-) 1972(-)	704(-) 705(+) 1206(-) 1325(+) 1326(-)	21(+) 22(+) 23(+) 24(+) 96(+) 146(+) 147(-) 148(+) 179(+) 180(+) 204(+) 623(+) 838(+) 839(+) 862(+) 1047(-) 1048(-) 1049(-) 1050(-) 1051(-) 1136(-) 1348(-) 1349(-) 1494(-) 1496(-)	634(+) 879(+) 903(+) 908(+) 916(+) 918(+) 932(-) 956(-) 959(-) 960(+) 1046(-) 1047(-) 1049(-) 1297(-) 1300(-) 1301(-) 1325(+) 1326(-) 1327(-) 1385(-) 1387(-) 1388(-) 1389(-) 1390(-) 1391(-) 1392(-) 1393(-) 1394(-) 1395(-) 1407(-) 1409(-) 1475(-) 1476(-) 1477(-) 1478(-) 1532(-) 1533(-) 1534(-) 1535(-) 1555(-) 1595(+) 1596(-) 1597(-)	24(+) 279(-) 280(-) 281(-) 282(-) 283(+) 284(+) 285(+) 426(+) 611(+) 612(+) 1045(-) 1047(-) 1111(-) 1112(-) 1394(-) 1396(-) 1796(-) 1797(-) 1798(-) 1799(-) 1823(+) 1824(-) 1825(-) 1870(-)	17(-) 19(+) 199(+) 200(+) 444(-) 522(+) 634(-) 637(-) 638(+) 836(-) 837(+) 1378(-) 1847(+) 1859(+) 1860(-)	640(-) 642(+) 679(-) 681(+) 716(-) 718(+) 739(+) 777(+) 778(+) 779(+)	176(+) 296(-) 299(-) 300(+) 425(-) 581(-) 582(+) 665(+) 808(+) 1195(+) 1196(-) 1546(-)	182(+) 671(+) 672(+) 707(+) 708(+) 727(-) 728(-) 729(-) 730(+) 741(-) 743(+) 755(+) 830(+) 872(+) 1050(+) 1051(-) 1052(-) 1065(-) 1067(+) 1068(-) 1084(+) 1085(-) 1086(-) 1093(-) 1094(-) 1095(-) 1096(-) 1176(+) 1177(-) 1199(-) 1200(-) 1201(-) 1202(-) 1203(+) 1204(-) 1276(-) 1390(-) 1950(+) 1952(-)
TATC-box
TCCC-motif	1542(-)									1974(+)
TCT-motif		1854(+)	20(-) 1493(+)			208(-)		693(-)
TCA	1345(-)		524(+) 1103(-)		41(-)				1062(-)
TCA-element			1010(-)		1653(-)				1871(-)
TC-rich repeats	1839(+)			436(-) 619(+)			373(-)			1218(+)
TGACG-motif	28(+) 595(-) 1257(+)	70(-) 785(+)	682(-) 718(+)	754(-) 1204(-) 1279(+) 1325(-) 1743(-) 1902(-)	773(-) 1283(-)	841(+) 1354(+)	1324(-)		1970(+) 1977(+)	80(-)
TATC-box			1941(-)				1734(+)
TGA-element	202(+)				1646(-)
W box	401(+) 412(+) 527(+)		740(+)	679(+)					996(+) 1134(+) 1767(-)
WRE3		1323(+)	262(-) 601(+)	375(-) 1932(+)	1435(+)	360(-)	312(-) 719(-)	1100(+)		189(+) 1364(-) 1896(+)
WUN-motif				74(-) 75(-)						140(-) 141(-)
Y-box
